# Foamy microglia link oxylipins to disease progression in multiple sclerosis

**DOI:** 10.1101/2024.10.18.619040

**Authors:** Daan van der Vliet, Xinyu Di, Tatiana M. Shamorkina, Anto Pavlovic, Iris A.C.M. van der Vliet, Yingyu Zeng, Will Macnair, Noëlle van Egmond, J.Q. Alida Chen, Aletta M.R. van den Bosch, Hendrik J. Engelenburg, Matthew R.J. Mason, Claire Coulon-Bainier, Berend Gagestein, Elise Dusseldorp, Marco van Eijk, Uwe Grether, The Netherlands Brain Bank, Amy C. Harms, Thomas Hankemeier, Ludovic Collin, Albert J.R. Heck, Inge Huitinga, Mario van der Stelt

## Abstract

Multiple sclerosis (MS) is a neuroinflammatory disease characterized by expanding demyelinating lesions, leading to severe and irreversible disability. The mechanisms driving lesion expansion, however, remain poorly understood. Here, using a multi-omics approach, we identified foamy microglia as primary contributors to the molecular profile of lesions and disease progression in secondary progressive MS. Lesions with foamy microglia are marked by the accumulation of cholesterol esters, bismonoacylglycerolphosphates (BMP), and oxylipins, along with high B-cell infiltration, increased levels of immunoglobulin G1, and elevated expression of Fcγ- and complement receptors. Lesions with foamy GPNMB^+^-microglia display markers of enhanced phagocytosis, lipid metabolism, lysosomal dysfunction, and antigen presentation, but lack classical pro-inflammatory markers. Our data suggest that sustained phagocytosis of myelin overwhelms microglial endo-lysosomal capacity, leading to lipid droplet and oxylipin formation. This microglial phenotype may induce further recruitment of adaptive immune cells, axonal damage, drive lesion expansion and prevent remyelination. Monoacylglycerol lipase, involved in producing oxylipin precursors, was identified as a potential therapeutic target to disrupt this cycle and prevent chronic lesion expansion.
