## Supplementary material for "Foamy microglia link oxylipins to disease progression in multiple sclerosis": Supp_file_2_Cell type enrichment for modules

### Sheet: Sheet 1
Modules	UserDefinedCategories	NumOverlap	Pvalues	CorrectedPvalues
ME10	Endothelial cell_Brain_Brain__RNAseq data/WGCNA/Cell_type_All_reference.csv	14	4.89381e-16	4.92513e-12
ME11	Excitatory neuron_Brain_Brain__RNAseq data/WGCNA/Cell_type_All_reference.csv	6	2.43975e-06	0.0245536
ME11	Neuron_Brain_Brain__RNAseq data/WGCNA/Cell_type_All_reference.csv	19	2.26591e-11	2.28041e-07
ME11	Neuron_Pluripotent stem cell_Brain__RNAseq data/WGCNA/Cell_type_All_reference.csv	6	2.17838e-08	0.000219232
ME12	Microglial cell_Brain_Brain__RNAseq data/WGCNA/Cell_type_All_reference.csv	25	4.45673e-11	4.48526e-07
ME14	Oligodendrocyte precursor cell_Brain_Brain__RNAseq data/WGCNA/Cell_type_All_reference.csv	4	2.33101e-06	0.0234593
ME15	Activated B cell_Cerebrospinal fluid_Brain__RNAseq data/WGCNA/Cell_type_All_reference.csv	3	4.09325e-06	0.0411945
ME15	Activated CD8+ T cell_Peripheral blood_Blood__RNAseq data/WGCNA/Cell_type_All_reference.csv	4	1.00253e-08	0.000100894
ME15	B cell_Blood_Blood__RNAseq data/WGCNA/Cell_type_All_reference.csv	11	8.78571e-16	8.84194e-12
ME15	B cell_Brain_Brain__RNAseq data/WGCNA/Cell_type_All_reference.csv	7	2.90048e-13	2.91905e-09
ME15	B cell_Peripheral blood_Blood__RNAseq data/WGCNA/Cell_type_All_reference.csv	9	1.76492e-12	1.77622e-08
ME15	CD4+ cytotoxic T1 cell_Peripheral blood_Blood__RNAseq data/WGCNA/Cell_type_All_reference.csv	4	3.42916e-07	0.0034511
ME15	CD4+ cytotoxic T2 cell_Peripheral blood_Blood__RNAseq data/WGCNA/Cell_type_All_reference.csv	4	4.97439e-08	0.000500622
ME15	CD4+ recently activated effector memory or effector T cell (CTL)_Blood_Blood__RNAseq data/WGCNA/Cell_type_All_reference.csv	4	1.21574e-06	0.0122352
ME15	CD8+ T cell_Blood_Blood__RNAseq data/WGCNA/Cell_type_All_reference.csv	5	7.39998e-07	0.00744734
ME15	Cytotoxic lymphocyte_Brain_Brain__RNAseq data/WGCNA/Cell_type_All_reference.csv	4	1.00253e-08	0.000100894
ME15	Cytotoxic CD8 T cell_Brain_Brain__RNAseq data/WGCNA/Cell_type_All_reference.csv	3	1.03083e-06	0.0103743
ME15	Effector CD8 T cell_Blood_Blood__RNAseq data/WGCNA/Cell_type_All_reference.csv	3	4.09325e-06	0.0411945
ME15	Gamma delta(gamadelta) T cell_Peripheral blood_Blood__RNAseq data/WGCNA/Cell_type_All_reference.csv	5	2.3169e-08	0.000233173
ME15	Lymphocyte_Brain_Brain__RNAseq data/WGCNA/Cell_type_All_reference.csv	4	1.48093e-07	0.00149041
ME15	Memory B cell_Peripheral blood_Blood__RNAseq data/WGCNA/Cell_type_All_reference.csv	4	4.97439e-08	0.000500622
ME15	Memory CD8+ T cell_Peripheral blood_Blood__RNAseq data/WGCNA/Cell_type_All_reference.csv	3	4.09325e-06	0.0411945
ME15	Naive B cell_Peripheral blood_Blood__RNAseq data/WGCNA/Cell_type_All_reference.csv	4	1.48093e-07	0.00149041
ME15	Natural killer cell_Blood_Blood__RNAseq data/WGCNA/Cell_type_All_reference.csv	7	2.65829e-11	2.6753e-07
ME15	Natural killer T(NKT) cell_Venous blood_Blood__RNAseq data/WGCNA/Cell_type_All_reference.csv	3	4.09325e-06	0.0411945
ME15	Plasma cell_Blood_Blood__RNAseq data/WGCNA/Cell_type_All_reference.csv	9	3.49067e-17	3.51301e-13
ME15	Plasma cell_Peripheral blood_Blood__RNAseq data/WGCNA/Cell_type_All_reference.csv	5	1.97657e-09	1.98922e-05
ME15	T cell_Blood_Blood__RNAseq data/WGCNA/Cell_type_All_reference.csv	7	8.52308e-10	8.57763e-06
ME15	T cell_Brain_Brain__RNAseq data/WGCNA/Cell_type_All_reference.csv	9	1.47264e-14	1.48206e-10
ME15	T cell_Peripheral blood_Blood__RNAseq data/WGCNA/Cell_type_All_reference.csv	5	2.65514e-07	0.00267214
ME16	Erythroid cell_Peripheral blood_Blood__RNAseq data/WGCNA/Cell_type_All_reference.csv	3	2.4869e-07	0.00250281
ME4	Astrocyte_Brain_Brain__RNAseq data/WGCNA/Cell_type_All_reference.csv	17	1.24674e-07	0.00125472
ME5	Classical monocyte_Peripheral blood_Blood__RNAseq data/WGCNA/Cell_type_All_reference.csv	14	6.22951e-07	0.00626938
ME5	Macrophage_Brain_Brain__RNAseq data/WGCNA/Cell_type_All_reference.csv	19	2.44399e-11	2.45963e-07
ME5	Microglial cell_Brain_Brain__RNAseq data/WGCNA/Cell_type_All_reference.csv	64	8.51102e-26	8.56549e-22
ME5	Microglial cell_Entorhinal cortex_Brain__RNAseq data/WGCNA/Cell_type_All_reference.csv	10	9.80531e-09	9.86807e-05
ME5	Microglial cell_Superior frontal gyrus_Brain__RNAseq data/WGCNA/Cell_type_All_reference.csv	10	9.80531e-09	9.86807e-05
ME5	Monocyte_Blood_Blood__RNAseq data/WGCNA/Cell_type_All_reference.csv	13	3.21764e-07	0.00323823
ME5	Monocyte_Peripheral blood_Blood__RNAseq data/WGCNA/Cell_type_All_reference.csv	18	2.88578e-10	2.90425e-06
ME5	Myeloid cell_Blood_Blood__RNAseq data/WGCNA/Cell_type_All_reference.csv	12	7.47002e-09	7.51783e-05
ME5	Myeloid cell_Brain_Brain__RNAseq data/WGCNA/Cell_type_All_reference.csv	18	2.54014e-15	2.55639e-11
ME9	Mature oligodendrocyte_Brain_Brain__RNAseq data/WGCNA/Cell_type_All_reference.csv	5	2.56001e-07	0.00257639
ME9	Oligodendrocyte_Brain_Brain__RNAseq data/WGCNA/Cell_type_All_reference.csv	17	8.47606e-13	8.5303e-09
